# A single-antigen, multi-epitope subunit vaccine candidate against lumpy skin disease virus designed by conservation-guided reverse vaccinology

**DOI:** 10.64898/2026.08.16.745068

**Authors:** Bidhan Koirala

## Abstract

Lumpy skin disease virus causes devastating economic losses in cattle, and current live attenuated vaccines carry risks of reversion and cannot differentiate infected from vaccinated animals. We applied conservation-guided reverse vaccinology (vaccine design from genomic sequence data) to identify conserved epitopes (immune-recognized protein fragments) and design a single-antigen, multi-epitope subunit vaccine candidate. A nine-taxon phylogenetic supermatrix of three candidate antigens was built, and BLA-restricted T cell and linear B cell epitopes were predicted. Conservation was quantified via Shannon entropy and Fisher’s exact tests; structural disorder via AlphaFold2 and IUPred2A, followed by codon optimization and in silico cloning. All six selected epitopes mapped to the ankyrin locus. The 134 epitope columns showed significantly higher constraint than 2,376 background columns (mean entropy 0.008 vs. 0.243 bits; odds ratio 29.74). The 87-aa, 9.31 kDa construct was predominantly disordered and cloned in silico into pET28a. This work is entirely computational; wet-lab validation of immunogenicity is required before translational claims.
