## Supplemental Table 2 for "A single-antigen, multi-epitope subunit vaccine candidate against lumpy skin disease virus designed by conservation-guided reverse vaccinology"

### Sheet: Sheet1
Protein	Source_File	Start_Pos	End_Pos	Length	Peptide	Avg_Hydrophilicity	Avg_Surface_Access	Avg_Antigenicity
KX764645.1_EEV_glycoprotein	KX764645.1_EEV_glycoprotein.fasta	31	41	11	YGLKSKKNIKK	0.526	0.441	1.001
KX764645.1_EEV_glycoprotein	KX764645.1_EEV_glycoprotein.fasta	121	128	8	YTFNSEPK	0.246	0.419	1.012
KX764645.1_GPCR	KX764645.1_GPCR.fasta	128	135	8	PLAKDNNK	0.592	0.421	1.019
KX764645.1_GPCR	KX764645.1_GPCR.fasta	240	250	11	QKVTKNKFKGE	0.391	0.438	0.998
NC_003027.1_EEV_glycoprotein	NC_003027.1_EEV_glycoprotein.fasta	33	41	9	MLFKKKGKN	0.63	0.45	0.984
NC_003027.1_EEV_glycoprotein	NC_003027.1_EEV_glycoprotein.fasta	166	174	9	KLMHKNNSE	0.456	0.415	1.02
NC_004002.1_EEV_glycoprotein	NC_004002.1_EEV_glycoprotein.fasta	31	41	11	YGLKSKKNIKK	0.526	0.441	1.001
NC_004002.1_EEV_glycoprotein	NC_004002.1_EEV_glycoprotein.fasta	120	127	8	YTFNSEPK	0.246	0.419	1.012
NC_004002.1_GPCR	NC_004002.1_GPCR.fasta	128	135	8	PLAKDNKK	0.717	0.435	1.015
NC_004002.1_GPCR	NC_004002.1_GPCR.fasta	240	250	11	RKVTKNKFKGE	0.405	0.439	0.998
NC_004003.1_EEV_glycoprotein	NC_004003.1_EEV_glycoprotein.fasta	31	41	11	YGLKSKKNIKK	0.526	0.441	1.001
NC_004003.1_GPCR	NC_004003.1_GPCR.fasta	128	135	8	PLAKDNKK	0.717	0.435	1.015
NC_004003.1_GPCR	NC_004003.1_GPCR.fasta	240	250	11	RKVTKNKFKGE	0.405	0.439	0.998
OQ588787.1_EEV_glycoprotein	OQ588787.1_EEV_glycoprotein.fasta	31	41	11	YGLKSKKNIKK	0.526	0.441	1.001
OQ588787.1_EEV_glycoprotein	OQ588787.1_EEV_glycoprotein.fasta	121	128	8	YTFNSEPK	0.246	0.419	1.012
OQ588787.1_GPCR	OQ588787.1_GPCR.fasta	128	135	8	PLAKDNKK	0.717	0.435	1.015
OQ588787.1_GPCR	OQ588787.1_GPCR.fasta	240	250	11	QKVTKNKFKGE	0.391	0.438	0.998
OR393176.1_EEV_glycoprotein	OR393176.1_EEV_glycoprotein.fasta	33	41	9	MLFKKKGKN	0.63	0.45	0.984
OR393176.1_EEV_glycoprotein	OR393176.1_EEV_glycoprotein.fasta	166	174	9	KLMHKNNSE	0.456	0.415	1.02
OR393177.1_EEV_glycoprotein	OR393177.1_EEV_glycoprotein.fasta	31	41	11	YGLKSKKNIKK	0.526	0.441	1.001
OR393177.1_EEV_glycoprotein	OR393177.1_EEV_glycoprotein.fasta	121	128	8	YTFNSEPK	0.246	0.419	1.012
OR393177.1_GPCR	OR393177.1_GPCR.fasta	128	135	8	PLAKDNKK	0.717	0.435	1.015
OR393177.1_GPCR	OR393177.1_GPCR.fasta	240	250	11	QKVTKNKFKGE	0.391	0.438	0.998
OR797612.1_GPCR	OR797612.1_GPCR.fasta	128	135	8	PLAKDNKK	0.717	0.435	1.015
OR797612.1_GPCR	OR797612.1_GPCR.fasta	240	250	11	QKVTKNKFKGE	0.391	0.438	0.998
OR863389.1_EEV_glycoprotein	OR863389.1_EEV_glycoprotein.fasta	31	41	11	YGLKSKKNIKK	0.526	0.441	1.001
OR863389.1_EEV_glycoprotein	OR863389.1_EEV_glycoprotein.fasta	121	128	8	YTFNSEPK	0.246	0.419	1.012
OR863389.1_GPCR	OR863389.1_GPCR.fasta	128	135	8	PLAKDNKK	0.717	0.435	1.015
OR863389.1_GPCR	OR863389.1_GPCR.fasta	240	250	11	QKVTKNKFKGE	0.391	0.438	0.998
PP979138.1_GPCR	PP979138.1_GPCR.fasta	128	135	8	PLAKDNKK	0.717	0.435	1.015
PP979138.1_GPCR	PP979138.1_GPCR.fasta	240	250	11	QKVTKNKFKGE	0.391	0.438	0.998
PQ472735.1_GPCR	PQ472735.1_GPCR.fasta	24	32	9	YFDTDEYKN	0.806	0.419	1.003
PQ616985.1_EEV_glycoprotein	PQ616985.1_EEV_glycoprotein.fasta	31	41	11	YGLKSKKNIKK	0.526	0.441	1.001
PQ616985.1_EEV_glycoprotein	PQ616985.1_EEV_glycoprotein.fasta	121	128	8	YTFNSEPK	0.246	0.419	1.012
PQ616985.1_GPCR	PQ616985.1_GPCR.fasta	128	135	8	PLAKDNKK	0.717	0.435	1.015
PQ616985.1_GPCR	PQ616985.1_GPCR.fasta	240	250	11	QKVTKNKFKGE	0.391	0.438	0.998
